# Preparation of functional metagenomic libraries from low biomass samples using METa assembly and their application to capture antibiotic resistance genes

**DOI:** 10.1101/2024.06.29.601325

**Authors:** HM Allman, EP Bernate, E Franck, FJ Oliaro, EM Hartmann, TS Crofts

## Abstract

A significant challenge in the field of microbiology is the functional annotation of sequence novel genes from microbiomes. The increasing pace of sequencing technology development has made solving this challenge in a high-throughput manner even more important. Functional metagenomics offer a sequence-naïve and cultivation-independent solution. Unfortunately, most methods for constructing functional metagenomic libraries require large input masses of metagenomic DNA, putting many sample types out of reach. Here, we show that our functional metagenomic library preparation method, METa assembly, can be used to prepare useful libraries from much lower input DNA quantities. Standard methods of functional metagenomic library preparation generally call for 5 μg to 60 μg of input metagenomic DNA. We demonstrate that the threshold for input DNA mass can be lowered at least to 30.5 ng, a three-log decrease from prior art. We prepared functional metagenomic libraries using between 30.5 ng and 100 ng of metagenomic DNA, and found that, despite their limited input mass, they were sufficient to link MFS transporters lacking substrate-specific annotations to tetracycline resistance and to capture a gene encoding a sequence novel GNAT family acetyltransferase that represents a new streptothricin acetyltransferase, *satB*. Our preparation of functional metagenomic libraries from aquatic samples and a human stool swab demonstrate that METa assembly can be used to prepare functional metagenomic libraries from microbiomes that were previously incompatible with this approach.
