## Supplemental figures for "Preparation of functional metagenomic libraries from low biomass samples using METa assembly and their application to capture antibiotic resistance genes"

### Sheet: Figure S1
A)							B)
Supplemental figure 1. Suitibility of gel excision size-selection for 50 ng tagmentation reactions
A) 50 ng of DNA ladder was run on an agarose gel in triplicate (left) and bands corresponding to approximately 2 kb to 10 kb fragments were retrieved by gel excision (right).
B) DNA was extracted and quantified with an average DNA yield of 12.7 ng. The maximum expected yield based on the mass of the excised bands (shown as a dotted line) was 16 ng.

### Sheet: Figure S2
A)							B)
Supplemental figure 2. Triplicate test 50 ng functional metagenomic libraries
A) Triplicate tagmentation reactions were run on an agarose gel (left) for size selection by gel excision of fragments between 2 kb and 10 kb (right)
B) Colony PCR results for 9 colonies tested from each library. Bands include captured metagenomic gene fragments and 500 bp of plasmid backbone and are used to determine average insert size and what proportion of colonies contain empty plasmids (none in this instance)

### Sheet: Figure S3
Supplemental figure 3. Tetracycline resistant metagenomic fragment schematics
A) B) C) Gene schematics of metagenomic DNA fragments conferring tetracycline resistance for A) TET1, B) TET3, and C) TET13. The hypothesized efflux pumps are shown in blue and predicted proteins from syntenic genes are shown in gray with their protein BLAST best hit annotations given below

### Sheet: Figure S4
Supplemental figure 4. NTC1 metagenomic fragment schematic
Gene schematic for the metagenomic DNA fragment NTC1. The hypothesized effector acetyltransferase is shown in blue and predicted proteins from syntenic genes are shown in gray with their protein BLAST best hit annotations given below

### Sheet: Figure S5
Contribution	HMA	EPB	EF	FJO	EMH	TSC
Conceptualization
Data curation
Formal analysis
Funding acquisition
Investigation
Project administration
Resources
Supervision
Visualization
Writing - original draft
Writing - reviewing and editing
Supplemental figure 5. CRediT contributions
